# Statistical Principles Define an Open-Source Differential Analysis Workflow for Mass Spectrometry Imaging Experiments with Complex Designs

**DOI:** 10.64898/2026.04.08.717212

**Authors:** Ethan B. T. Rogers, Sai Srikanth Lakkimsetty, Kylie Ariel Bemis, Charles A. Schurman, Peggi M. Angel, Birgit Schilling, Olga Vitek

## Abstract

Mass spectrometry imaging (MSI) characterizes the spatial heterogeneity of molecular abundances in biological samples. Experiments with complex designs, involving multiple conditions and multiple samples, provide particularly useful insight into differential abundance of analytes. However, analyses of these experiments require attention to details such as signal processing, selection of regions of interest, and statistical methodology. This manuscript contributes a statistical analysis workflow for detecting differentially abundant analytes in MSI experiments with complex designs. Using a case study of histologic samples of human tibial plateaus from knees of osteoarthritis patients and cadaveric controls, as well as simulated datasets, we illustrate the impact of the analysis decisions. We illustrate the importance of signal processing and feature aggregation for preserving biological relevance and alleviating the stringency of multiple testing. We further demonstrate the importance of selecting regions of interest in ways that are compatible with differential analysis. Finally, we contrast several common statistical models for differential analysis, showcase the appropriate use of replication, and demonstrate model-based calculation of sample size for followup investigations. The discussion is accompanied by detailed recommendations and an open-source R-based implementation that can be followed by other investigations.
