## Supplemental Tables S3-S8 for "Statistical Principles Define an Open-Source Differential Analysis Workflow for Mass Spectrometry Imaging Experiments with Complex Designs"

### Sheet: Table S3
Table S3: OA study: m/z values of features dropped after segmentation and non-specific filtering
Group	M/z features
Approximate m/z of preselected features used to segment cartilage (and isotopes/spatial analogs)	1141.556, 1142.524
Approximate m/z of preselected features used to segment background (and isotopes/spatial analogs)	1570.679, 1571.68, 1572.681, 1592.67, 1593.674, 1594.677, 1608.658
Approximate m/z of features removed by non-specific filtering	1176.503, 1259.566, 1307.564, 1327.588, 1328.58, 1338.571, 1346.604, 1361.569, 1362.577, 1373.588, 1374.584, 1375.559, 1385.606, 1402.606, 1403.606, 1413.602, 1419.601, 1420.604, 1463.619, 1473.631, 1474.631, 1479.63, 1487.633, 1513.654, 1514.637, 1525.656, 1535.655, 1536.65, 1537.647, 1538.654, 1542.67, 1550.655, 1551.664, 1557.659, 1558.652, 1564.656, 1578.665, 1579.67, 1580.669, 1581.667, 1586…

### Sheet: Table S4
Table S4: OA study: m/z values of features clustered with DeepION.
Group	M/z features
Approximate single ion m/z features	1034.487, 1068.506, 1116.515, 1120.512, 1126.517, 1137.519, 1138.511, 1139.564, 1143.526, 1160.497, 1164.495, 1173.519, 1179.538, 1180.528, 1181.524, 1202.503, 1203.531, 1204.529, 1211.599, 1226.549, 1233.553, 1244.556, 1248.549, 1249.551, 1257.571, 1299.57, 1304.607, 1325.6, 1337.553, 1340.595, 1345.62, 1348.592, 1349.589, 1350.609, 1351.599, 1352.6, 1364.582, 1365.62, 1366.62, 1369.619, 1380.63…
Approximate m/z features part of 2-member isotope groups	1034.573, 1035.577, 1118.485, 1119.487, 1242.574, 1243.566, 1264.544, 1265.546, 1286.596, 1287.586, 1302.633, 1303.623, 1305.58, 1306.568, 1321.557, 1322.559, 1324.603, 1326.597, 1359.583, 1360.583, 1367.616, 1368.621, 1381.628, 1382.626, 1383.618, 1384.616, 1397.625, 1398.625, 1408.662, 1409.638, 1410.643, 1411.636, 1414.639, 1415.636, 1426.654, 1427.646, 1438.66, 1439.657, 1452.637, 1453.638, 1…
Approximate m/z features part of 3-member isotope groups	1283.6, 1284.595, 1285.586, 1343.65, 1344.58, 1344.675, 1521.686, 1522.684, 1523.677, 1531.679, 1532.67, 1533.664, 1693.769, 1694.769, 1695.769, 1697.801, 1698.796, 1699.781, 1715.751, 1716.748, 1717.745, 1781.83, 1782.831, 1783.813, 1886.832, 1887.828, 1888.828, 2214.999, 2215.995, 2216.99, 2364.073, 2365.072, 2366.067

### Sheet: Table S5
Table S5: OA study: m/z values of features dropped after cartilage ROI sparsity filtering.
Group	M/z features
Approxiamte m/z features dropped during Cartilage ROI sparsity filtering	1034.487, 1034.573, 1068.506, 1116.515, 1118.485, 1120.512, 1137.519, 1138.511, 1139.564, 1160.497, 1164.495, 1173.519, 1179.538, 1180.528, 1181.524, 1202.503, 1203.531, 1204.529, 1211.599, 1226.549, 1233.553, 1242.574, 1244.556, 1248.549, 1249.551, 1257.571, 1264.544, 1283.6, 1286.596, 1299.57, 1305.58, 1321.557, 1324.603, 1337.553, 1340.595, 1345.62, 1348.592, 1349.589, 1350.609, 1351.599, 1352…

### Sheet: Table S6
Table S6: OA study: evaluations of model fit based on deviations from assumptions
Approximate m/z	Normality	Equal Variance	Outliers
1126.52	Serious	OK	OK
1143.53	OK	Serious	OK
1302.63	Serious	OK	OK
1304.61	Serious	Serious	Serious
1325.6	OK	OK	Serious
1343.65	Serious	Serious	OK
1366.62	OK	OK	OK
1367.62	OK	OK	OK
1381.63	OK	OK	OK
1388.6	Borderline	Serious	Borderline
1389.6	Serious	OK	OK
1406.67	Borderline	Serious	OK
1426.65	Serious	Serious	Serious
1428.65	OK	OK	OK
1429.64	Borderline	OK	OK
1430.64	Serious	Serious	Serious
1437.63	OK	OK	OK
1438.66	OK	OK	OK
1483.71	OK	OK	Serious
1485.68	Serious	OK	OK
1495.69	Serious	OK	OK
1496.68	OK	Borderline	OK
1504.65	OK	OK	OK
1505.67	OK	OK	OK
1521.69	Serious	OK	OK
1531.68	Borderline	OK	OK
1544.67	OK	OK	Serious
1545.66	Borderline	Serious	OK
1546.66	OK	OK	OK
1590.69	Serious	Serious	OK
1591.69	Serious	OK	Serious
1595.7	OK	OK	Serious
1596.7	Borderline	OK	OK
1609.72	OK	OK	Serious
1613.71	OK	OK	OK
1614.68	OK	OK	OK
1615.69	OK	OK	OK
1635.71	OK	OK	OK
1637.72	OK	OK	OK
1638.71	OK	OK	Serious
1652.71	OK	OK	Serious
1654.7	Borderline	OK	OK
1655.72	Serious	Serious	Serious
1656.73	Serious	OK	OK
1657.73	OK	OK	Serious
1658.72	Serious	Serious	Serious
1666.78	OK	OK	Serious
1668.75	OK	OK	Serious
1675.76	Borderline	OK	OK
1676.74	Serious	Serious	Serious
1677.73	Borderline	OK	Serious
1681.79	Serious	Serious	Serious
1683.78	OK	OK	Serious
1684.75	Borderline	Serious	Borderline
1685.74	OK	OK	OK
1692.74	Borderline	Borderline	OK
1693.77	Serious	Serious	Serious
1696.77	Serious	OK	Serious
1697.8	OK	OK	Serious
1707.75	OK	OK	OK
1708.76	Serious	OK	OK
1709.77	OK	OK	Serious
1714.74	Serious	OK	OK
1715.75	Serious	OK	OK
1721.77	Serious	OK	OK
1722.75	Serious	OK	OK
1723.74	Borderline	OK	OK
1730.75	OK	Borderline	OK
1731.75	Borderline	Borderline	OK
1732.75	Serious	OK	OK
1736.76	OK	OK	Borderline
1737.76	Serious	Borderline	OK
1738.75	OK	OK	OK
1788.79	Serious	Serious	OK
1789.79	Serious	OK	OK
1790.79	OK	OK	OK
1799.79	OK	OK	OK
1832.83	OK	OK	OK
1833.81	OK	OK	Borderline
1838.82	Borderline	OK	Borderline
1839.82	OK	OK	OK
1856.86	Serious	OK	OK
1857.85	OK	OK	OK
1858.84	OK	OK	Serious
1881.86	Borderline	Borderline	OK
1882.86	Serious	Borderline	Serious
1883.85	OK	OK	Serious
1894.83	Serious	Serious	Serious
1895.83	OK	OK	OK
1896.84	OK	OK	Serious
1902.83	OK	OK	Serious
1903.84	OK	Serious	OK
1907.84	Borderline	Borderline	Serious
1908.84	Serious	OK	OK
1913.87	Serious	OK	Serious
1914.86	OK	OK	Serious
1918.86	Serious	OK	OK
1919.87	Borderline	OK	OK
1923.87	OK	OK	OK
1924.87	OK	OK	Serious
1925.86	OK	Borderline	OK
1930.86	OK	OK	OK
1931.85	Serious	Serious	OK
1932.84	OK	OK	OK
1935.88	Borderline	OK	Serious
1936.88	OK	OK	OK
1937.87	Borderline	OK	OK
1938.86	Serious	OK	OK
1942.88	Borderline	OK	Serious
1943.88	OK	OK	Serious
1944.87	OK	OK	OK
1945.86	Borderline	OK	OK
1951.89	OK	Serious	Serious
1952.88	OK	OK	Serious
1963.89	OK	Borderline	OK
1964.88	OK	Borderline	OK
1965.88	Serious	Borderline	Serious
1975.89	OK	OK	OK
1976.91	Borderline	OK	Serious
1989.87	OK	OK	Serious
1990.87	Borderline	OK	OK
2097.99	Borderline	OK	Serious
2135.95	Borderline	OK	Serious
2170.95	OK	OK	Serious

### Sheet: Table S7
Table S7: OA study: Comparisons of each m/z value for Hypothesis A: OA vs. Control in Medial in the cartilage ROI, ordered by increasing unadjusted P value
Approximate m/z	Estimate	Std. Error	P Value	FDR Adj. P Value
1685.73	2.213	1.349	0.127	0.887
1932.84	-1.658	1.02	0.139	0.887
1839.82	1.385	0.926	0.163	0.887
1438.66	6.571	5.957	0.302	0.887
1738.75	2.216	2.039	0.302	0.887
1895.83	1.155	1.079	0.305	0.887
1707.75	-1.534	1.464	0.315	0.887
1505.67	8.026	8.072	0.347	0.887
1944.87	-3.592	4.042	0.393	0.887
1790.79	3.546	4.043	0.398	0.887
1366.62	-8.69	10.846	0.439	0.887
1504.65	-2.31	2.898	0.443	0.887
1381.63	3.479	4.435	0.448	0.887
1799.79	-2.412	3.93	0.551	0.887
1615.69	1.381	2.422	0.579	0.887
1614.68	5.887	12.242	0.641	0.887
1975.89	-0.82	1.765	0.653	0.887
1930.86	-1.285	2.794	0.658	0.887
1437.63	1.361	3.037	0.668	0.887
1428.65	-6.429	14.384	0.669	0.887
1613.71	7.74	18.023	0.677	0.887
1923.87	5.683	14.231	0.697	0.887
1637.72	-0.599	1.529	0.704	0.887
1635.71	0.549	2.899	0.855	0.958
1546.66	0.249	1.421	0.865	0.958
1857.85	-0.605	4.532	0.896	0.958
1367.62	-1.26	12.237	0.92	0.958
1832.83	0.196	3.529	0.957	0.958
1936.88	0.217	4.028	0.958	0.958

### Sheet: Table S8
Table S8: OA study: Comparisons of each m/z value for Hypothesis B: Medial vs Lateral in OA in the cartilage ROI, ordered by increasing unadjusted P value
Approximate m/z	Estimate	Std. Error	P Value	FDR Adj. P Value
1438.66	-5.971	3.269	0.118	0.91
1685.73	2.138	1.349	0.139	0.91
1832.83	4.216	2.596	0.156	0.91
1895.83	1.578	1.079	0.169	0.91
1428.65	-6.053	4.653	0.241	0.91
1799.79	-4.719	3.639	0.242	0.91
1504.65	2.342	2.232	0.334	0.91
1614.68	8.925	9.077	0.363	0.91
1790.79	3.519	3.667	0.374	0.91
1381.63	3.681	4.435	0.423	0.91
1839.82	0.623	0.755	0.441	0.91
1615.69	1.856	2.422	0.458	0.91
1505.67	-3.795	4.89	0.467	0.91
1932.84	0.49	0.658	0.484	0.91
1613.71	9.138	12.479	0.492	0.91
1635.71	-0.654	1.349	0.645	0.91
1707.75	-0.682	1.464	0.65	0.91
1437.63	-0.475	1.09	0.678	0.91
1546.66	-0.341	0.906	0.72	0.91
1930.86	0.533	1.482	0.732	0.91
1975.89	0.399	1.19	0.749	0.91
1738.75	-0.503	1.578	0.761	0.91
1366.62	2.78	9.885	0.788	0.91
1936.88	-0.877	3.239	0.796	0.91
1367.62	3.047	12.237	0.808	0.91
1944.87	-0.829	3.412	0.816	0.91
1637.72	0.19	1.029	0.86	0.923
1923.87	1.027	14.231	0.944	0.977
1857.85	-0.008	3.524	0.998	0.998
